# 1RS.1BL molecular resolution provides novel contributions to wheat improvement

**DOI:** 10.1101/2020.09.14.295733

**Authors:** Zhengang Ru, Angela Juhasz, Danping Li, Pingchuan Deng, Jing Zhao, Lifeng Gao, Kai Wang, Gabriel Keeble-Gagnere, Zujun Yang, Guangrong Li, Daowen Wang, Utpal Bose, Michelle Colgrave, Chuizheng Kong, Guangyao Zhao, Xueyong Zhang, Xu Liu, Guoqing Cui, Yuquan Wang, Zhipeng Niu, Liang Wu, Dangqun Cui, Jizeng Jia, Rudi Appels, Xiuying Kong

## Abstract

Wheat-rye 1RS.1BL translocation has a significant impact on wheat yield and hence food production globally. However, the genomic basis of its contributions to wheat improvement is undetermined. Here, we generated a high-quality assembly of 1RS.1BL translocation comprising 748,715,293 bp with 4,996 predicted protein-coding genes. We found the size of 1RS is larger than 1BS with the active centromere domains shifted to the 1RS side instead of the 1BL side in Aikang58 (AK58). The gene alignment showed excellent synteny with 1BS from wheat and genes from 1RS were expressed well in wheat especially for 1RS where expression was higher than that of 1BS for the grain-20DPA stage associated with greater grain weight and negative flour quality attributes. A formin-like-domain protein FH14 (*TraesAK58CH1B01G010700*) was important in regulating cell division. Two PPR genes were most likely the genes for the multi fertility restoration locus *Rf ^multi^*. Our data not only provide the high-resolution structure and gene complement for the 1RS.1BL translocation, but also defined targets for enhancing grain yield, biotic and abiotic stress, and fertility restoration in wheat.
