## Supplemental TableS10 for "1RS.1BL molecular resolution provides novel contributions to wheat improvement"

### Sheet: Sheet1
Table S10. A summary of the gene models in the morpheus clusters for contig-356, -445, -517 and -624 in the 1RS.1BL assembly.
New ID	Chr	CS homolog	Start	Old ID	contig	Transcript	Chr 1RS contigs
TraesAK58CH1B01G000100	1B		475776	evm.model.contig445.2	contig445	na	1RS_2
TraesAK58CH1B01G000200	1B		478919	evm.model.contig445.3	contig445	na	1RS_2
TraesAK58CH1B01G000300	1B		584793	evm.model.contig445.4	contig445	not specific	1RS_2
TraesAK58CH1B01G000400	1B		587251	evm.model.contig445.5	contig445	not specific	1RS_2
TraesAK58CH1B01G000500	1B		619662	evm.model.contig445.9	contig445	not specific	1RS_2
TraesAK58CH1B01G000600	1B		697391	evm.model.contig445.11	contig445	not specific	1RS_2
TraesAK58CH1B01G000700	1B		775897	evm.model.contig445.13	contig445	na	1RS_2
TraesAK58CH1B01G000800	1B		779088	evm.model.contig445.14	contig445	na	1RS_2
TraesAK58CH1B01G000900	1B		912037	evm.model.contig445.22	contig445	na	1RS_2
TraesAK58CH1B01G000901			952259			na
TraesAK58CH1B01G001000	1B		959968	evm.model.contig445.26	contig445	not specific	1RS_2
TraesAK58CH1B01G001100	1B		1018353	evm.model.contig445.31	contig445	leaf/under spike	1RS_2
TraesAK58CH1B01G001110			1072547			not specific
TraesAK58CH1B01G001200a			1078851			not specific
TraesAK58CH1B01G001200b	1B		1218721	evm.model.contig445.51	contig445	na	1RS_2
TraesAK58CH1B01G001310			1265542			not specific
TraesAK58CH1B01G001300	1B		1286240	evm.model.contig445.58	contig445	not specific	1RS_2
TraesAK58CH1B01G001400	1B		1313994	evm.model.contig445.61	contig445	root specific	1RS_2
TraesAK58CH1B01G001500	1B		1357321	evm.model.contig445.62	contig445	root	1RS_2
TraesAK58CH1B01G001600	1B		1362618	evm.model.contig445.64	contig445	not specific	1RS_2
TraesAK58CH1B01G001700	1B		1394666	evm.model.contig445.67	contig445	root specific	1RS_2
TraesAK58CH1B01G001710			1421213			root specific
TraesAK58CH1B01G001800	1B		1425336	evm.model.contig445.74	contig445	under spike	1RS_2
not assigned a Traes ID			1482472
not assigned a Traes ID			1513837			root specific
TraesAK58CH1B01G002100	1B		1528599	evm.model.contig445.85	contig445	na	1RS_2
TraesAK58CH1B01G002200a	1B		1531307	evm.model.contig445.87	contig445	na	1RS_2
TraesAK58CH1B01G002300a	1B		1533813	evm.model.contig445.88	contig445	na	1RS_2
TraesAK58CH1B01G002301c			1537811			root specific
TraesAK58CH1B01G002301b			1558415			grain specific (low)
TraesAK58CH1B01G002301a			1560171			grain specific (low)
TraesAK58CH1B01G002200b	1B		1575031	evm.model.contig445.95	contig445	na	1RS_2
TraesAK58CH1B01G002300b	1B		1577091	evm.model.contig445.96	contig445	na	1RS_2
not assigned a Traes ID			1581097			root specific
TraesAK58CH1B01G002420	1B		1604423	1d42d366-fcd6-48f4-ab48-da385b92af0e	contig445		1RS_2
TraesAK58CH1B01G002410	1B		1606780	dc8f5479-7117-4a5b-96dc-61bf3e393e61	contig445		1RS_2
TraesAK58CH1B01G002301			1606780			grain specific
TraesAK58CH1B01G002400	1B		1627418	evm.model.contig445.102	contig445	leaf	1RS_2
TraesAK58CH1B01G002401	1B		1627451	bdf65631-6762-4d55-b7aa-d136768961f1	contig445	na	1RS_2
TraesAK58CH1B01G010181	1B		1634114	59413cc1-4c9f-4897-9d40-ef973f585e0c	contig445		1RS_2
TraesAK58CH1B01G002500	1B		1678618	evm.model.contig445.107	contig445	not specific	1RS_2
TraesAK58CH1B01G002600	1B		1764155	evm.model.contig445.109	contig445	not specific (low)	1RS_2
TraesAK58CH1B01G002700	1B		1860700	evm.model.contig445.114	contig445	not specific (low)	1RS_2
TraesAK58CH1B01G002800	1B		1864265	evm.model.contig445.115	contig445	not specific	1RS_2
TraesAK58CH1B01G002900	1B		1922599	evm.model.contig445.116	contig445	not specific	1RS_2
TraesAK58CH1B01G003000	1B		1945714	evm.model.contig445.120	contig445	na	1RS_2
TraesAK58CH1B01G003100	1B		1948371	evm.model.contig445.121	contig445	na	1RS_2
TraesAK58CH1B01G003200			1960683			root specific (high)
TraesAK58CH1B01G003210	1B		2015682	evm.model.contig445.126	contig445	na	1RS_2
TraesAK58CH1B01G003300	1B		2061009	evm.model.contig445.129	contig445	root/grain	1RS_2
TraesAK58CH1B01G003400	1B		2070197	evm.model.contig445.130	contig445	root/grain	1RS_2
TraesAK58CH1B01G003500	1B		2081180	evm.model.contig445.132	contig445	root specific	1RS_2
TraesAK58CH1B01G003510			2095080			not specific
TraesAK58CH1B01G003600	1B		2180855	evm.model.contig445.143	contig445	not specific	1RS_2
TraesAK58CH1B01G003700	1B		2351143	evm.model.contig445.149	contig445	root specific (low)	1RS_2
TraesAK58CH1B01G003800	1B		2368314	evm.model.contig445.151	contig445	na	1RS_2
TraesAK58CH1B01G003900	1B		2465991	evm.model.contig445.168	contig445	not specific	1RS_2
TraesAK58CH1B01G004000	1B		2472669	evm.model.contig445.169	contig445	not specific	1RS_2
TraesAK58CH1B01G003910			2475843			not specific
TraesAK58CH1B01G003920			2478896			not specific
TraesAK58CH1B01G004100a	1B		2483451	evm.model.contig445.171	contig445	grain (v low)	1RS_2
TraesAK58CH1B01G004200b			2489117	evm.model.contig445.172		not specific
TraesAK58CH1B01G004300	1B		2492011	evm.model.contig445.173	contig445	not specific	1RS_2
TraesAK58CH1B01G004300b			2497411			not specific
TraesAK58CH1B01G004300a			2498512			not specific
TraesAK58CH1B01G004000a		Sc1Loc01920492	2573003			not specific
TraesAK58CH1B01G004200a	1B	Sc1Loc 01434310	2578360			root specific	1RS_2
TraesAK58CH1B01G004400	1B		2589629	evm.model.contig445.182	contig445	root specific	1RS_2
TraesAK58CH1B01G004500	1B		2605456	evm.model.contig445.183	contig445	root specific	1RS_2
TraesAK58CH1B01G004700	1B		2625536	evm.model.contig445.184	contig445	root specific (v low)	1RS_2
TraesAK58CH1B01G004710			2625536	evm.model.contig445.185		na
TraesAK58CH1B01G004800	1B		2679745	evm.model.contig445.192	contig445	leaf	1RS_2
TraesAK58CH1B01G004900	1B		2682726	evm.model.contig445.193	contig445	not specific	1RS_2
TraesAK58CH1B01G005001			2781715			root specific
TraesAK58CH1B01G005000	1B		2785822	evm.model.contig445.203	contig445	na	1RS_2
TraesAK58CH1B01G005100	1B		2835356	evm.model.contig445.204	contig445	na	1RS_2
TraesAK58CH1B01G005300	1B		2855149	evm.model.contig445.206	contig445	na	1RS_2
TraesAK58CH1B01G005400	1B		2865156	evm.model.contig445.207	contig445	na	1RS_2
TraesAK58CH1B01G005500	1B		2871192	evm.model.contig445.208	contig445	na	1RS_2
TraesAK58CH1B01G005501			2879290			under spike specific
TraesAK58CH1B01G005502	1B		2927440	evm.model.contig445.214	contig445	na	1RS_2
TraesAK58CH1B01G005600	1B		3036946	evm.model.contig445.220	contig445	root specific	1RS_2
TraesAK58CH1B01G005700	1B		3060905	evm.model.contig445.221	contig445	root specific (low)	1RS_2
TraesAK58CH1B01G005800	1B		3096772	evm.model.contig445.223	contig445	root specific (low)	1RS_2
TraesAK58CH1B01G005900	1B		3154442	evm.model.contig445.226	contig445	root specific	1RS_2
TraesAK58CH1B01G006000	1B		3265761	evm.model.contig445.227	contig445	root specific	1RS_2
TraesAK58CH1B01G006100	1B		3525554	evm.model.contig445.230	contig445	non-specific	1RS_2
TraesAK58CH1B01G006200			3562789	evm.model.contig445.232		non-specific
TraesAK58CH1B01G006300	1B		3568274	evm.model.contig445.234	contig445	na	1RS_2
TraesAK58CH1B01G006400	1B		3743773	evm.model.contig445.240	contig445	grain (v low)	1RS_2
TraesAK58CH1B01G006900b			3769259			non-specific
TraesAK58CH1B01G006901	1B		3784310	evm.model.contig445.247	contig445	na	1RS_2
TraesAK58CH1B01G006902	1B		3806570	evm.model.contig445.248	contig445	na	1RS_2
TraesAK58CH1B01G007001	1B		3937551	evm.model.contig445.250	contig445	root (low)	1RS_2
TraesAK58CH1B01G006800	1B		3968050	evm.model.contig445.255	contig445	na	1RS_2
TraesAK58CH1B01G006900a	1B		3968872	evm.model.contig445.256	contig445	na	1RS_2
TraesAK58CH1B01G007000	1B		3998063	evm.model.contig445.259	contig445	na	1RS_2
TraesAK58CH1B01G007100	1B		4214951	evm.model.contig445.267_evm.model.contig445.268	contig445	non-specific	1RS_2
TraesAK58CH1B01G007200	1B		4230740	evm.model.contig445.270	contig445	na	1RS_2
TraesAK58CH1B01G007300	1B		4235431	evm.model.contig445.271	contig445	non-specific	1RS_2
TraesAK58CH1B01G007400	1B		4276719	evm.model.contig445.277	contig445	root (low)	1RS_2
TraesAK58CH1B01G007500	1B		4305879		contig445	na	1RS_2
TraesAK58CH1B01G007510	1B		4305919	evm.model.contig445.279	contig445	root specific	1RS_2
TraesAK58CH1B01G007600	1B		4402781	evm.model.contig445.281	contig445	non-specific	1RS_2
TraesAK58CH1B01G007700	1B	merged	4411558	evm.model.contig445.282	contig445	non-specific	1RS_2
TraesAK58CH1B01G007800	1B	merged	4412503	evm.model.contig445.283	contig445	non-specific	1RS_2
TraesAK58CH1B01G007900	1B		4451306	evm.model.contig445.287	contig445	root specific	1RS_2
TraesAK58CH1B01G007901			4468927			root specific
TraesAK58CH1B01G008000a	1B		4474004		contig445	na	1RS_2
TraesAK58CH1B01G008010			4474128	evm.model.contig445.294		root specific
TraesAK58CH1B01G008100	1B		4483546	evm.model.contig445.296	contig445	root (low)	1RS_2
TraesAK58CH1B01G008200	1B		4495091	evm.model.contig445.297	contig445	leaf specific	1RS_2
TraesAK58CH1B01G008300b	1B		4515291	evm.model.contig445.301	contig445	na	1RS_2
TraesAK58CH1B01G008300a			4529359			non-specific
TraesAK58CH1B01G008400b	1B		4550757	4c8d2b82-6e3c-423a-b6c3-fb4851e58b49	contig445	grain (low0	1RS_2
TraesAK58CH1B01G008400a	1B		4551749	evm.model.contig445.305	contig445	leaf	1RS_2
TraesAK58CH1B01G008500	1B		4641968	evm.model.contig445.311	contig445	non-specific (low)	1RS_2
TraesAK58CH1B01G008600	1B		4653075	evm.model.contig445.314	contig445	non specific	1RS_2
TraesAK58CH1B01G008700	1B		4670498	evm.model.contig445.315	contig445	leaf (v low)	1RS_2
TraesAK58CH1B01G008800	1B		4676665	evm.model.contig445.317	contig445	root (v low)	1RS_2
TraesAK58CH1B01G008900	1B		4818326	evm.model.contig445.322	contig445	non-specific (low)	1RS_2
TraesAK58CH1B01G009000	1B		4856010	evm.model.contig445.324	contig445	non specific	1RS_2
TraesAK58CH1B01G009100	1B		4959084	evm.model.contig445.329	contig445	non-specific	1RS_2
TraesAK58CH1B01G009200	1B		4981825	evm.model.contig445.331	contig445	non-specific (low)	1RS_2
TraesAK58CH1B01G009300	1B		4989035	evm.model.contig445.332	contig445	non-specific (low)	1RS_2
TraesAK58CH1B01G009400b	1B		5017104	f87236bb-e58c-4436-a521-72e9f74ef141	contig445	grain/young spike	1RS_2
TraesAK58CH1B01G009400a	1B		5017975	evm.model.contig445.337	contig445	non-specific (low)	1RS_2
TraesAK58CH1B01G009500b	1B		5136331	3ff7fdcc-a3a8-4d6c-b547-7377b34c2de4	contig445	grain/young spike	1RS_2
TraesAK58CH1B01G009500a	1B		5136970	evm.model.contig445.344	contig445	non-specific (low)	1RS_2
TraesAK58CH1B01G009600	1B		5156122	evm.model.contig445.345	contig445	na	1RS_2
TraesAK58CH1B01G009700	1B		5180369	evm.model.contig445.346	contig445	na	1RS_2
TraesAK58CH1B01G009800	1B		5182589	evm.model.contig445.347	contig445		1RS_2
TraesAK58CH1B01G009800.1	1B		5182622	20db9f4f-7c98-43b4-b6a9-da41eedc674e	contig445		1RS_2
TraesAK58CH1B01G009900	1B		5252989	evm.model.contig445.354	contig445	non-specific	1RS_2
TraesAK58CH1B01G010000	1B		5257817	evm.model.contig445.355	contig445	non-specific	1RS_2
TraesAK58CH1B01G010100	1B		6010958	evm.model.contig356.506	contig356	root specific	1RS_1
TraesAK58CH1B01G010200	1B		6136003	evm.model.contig356.501	contig356	na	1RS_1
TraesAK58CH1B01G010300	1B		6425514	evm.model.contig356.486	contig356		1RS_1
TraesAK58CH1B01G010400	1B		6431694	evm.model.contig356.483	contig356	non-specific	1RS_1
TraesAK58CH1B01G010400.1	1B		6431733	bc9d5958-c21e-47d9-bbd1-c43fb45aa041	contig356	root specific	1RS_1
TraesAK58CH1B01G010500	1B		6438694	evm.model.contig356.482	contig356	non-specific	1RS_1
TraesAK58CH1B01G010600	1B		6440264	evm.model.contig356.481	contig356	young spike	1RS_1
TraesAK58CH1B01G010710	1B		6480188	a6610d79-a297-4276-9d88-49da09b9aefe	contig356		1RS_1
TraesAK58CH1B01G010700a	1B		6483995	evm.model.contig356.473	contig356	na	1RS_1
TraesAK58CH1B01G010700			6484569			non-specific
TraesAK58CH1B01G010800a	1B		6508744	evm.model.contig356.471	contig356	grain specific	1RS_1
TraesAK58CH1B01G010800			6508744			non-specific
TraesAK58CH1B01G010900a	1B		6514141	evm.model.contig356.470	contig356	root (v low)	1RS_1
TraesAK58CH1B01G010900			6514141			non-specific
TraesAK58CH1B01G011000	1B		6574362	evm.model.contig356.461.1	contig356	non-specific	1RS_1
TraesAK58CH1B01G011111			6686533			non-specific
TraesAK58CH1B01G011110	1B		6711693	8514d4f4-8a87-4c18-844d-323cc0e8694a	contig356	non-specific	1RS_1
TraesAK58CH1B01G011100	1B		6728996	evm.model.contig356.451	contig356	na	1RS_1
TraesAK58CH1B01G011200	1B		6776784	evm.model.contig356.449	contig356	na	1RS_1
TraesAK58CH1B01G011300	1B		6777473	evm.model.contig356.448	contig356	na	1RS_1
TraesAK58CH1B01G011400	1B		7018799	evm.model.contig356.421	contig356	non-specific	1RS_1
TraesAK58CH1B01G011001			7018935			root
TraesAK58CH1B01G011510	1B		7023259	b6d9612d-57ff-4ecd-9388-c2650e627021	contig356	non-specific	1RS_1
TraesAK58CH1B01G011500	1B		7027799	evm.model.contig356.419	contig356	non-specific	1RS_1
TraesAK58CH1B01G011600	1B		7265346	evm.model.contig356.414	contig356	na	1RS_1
TraesAK58CH1B01G011710	1B		7367130	6193d626-2488-41ce-b66b-be44baf77434	contig356		1RS_1
TraesAK58CH1B01G011700	1B		7374582	evm.model.contig356.396	contig356	na	1RS_1
TraesAK58CH1B01G011860	1B		7374758	a533a6de-2ac2-42ac-9328-c1cfe5147105	contig356		1RS_1
TraesAK58CH1B01G011610			7378488			root specific
TraesAK58CH1B01G011850	1B		7478742	74424d6c-ffdb-49a5-8649-3e9fd3a630ee	contig356		1RS_1
TraesAK58CH1B01G011701		ScLoc02051973	7479483			na
TraesAK58CH1B01G011702			7484833			na
TraesAK58CH1B01G011703			7506764			non-specific
TraesAK58CH1B01G011704			7560126			under-spike
TraesAK58CH1B01G011800	1B		7695541	evm.model.contig356.372	contig356	na	1RS_1
TraesAK58CH1B01G011902			7777385			root specific
TraesAK58CH1B01G011900	1B		7801723	evm.model.contig356.365	contig356	na	1RS_1
TraesAK58CH1B01G012000	1B		8022178	evm.model.contig356.349	contig356	na	1RS_1
TraesAK58CH1B01G011901b			8022178			na
TraesAK58CH1B01G011901a			8269055			root specific
TraesAK58CH1B01G012100	1B		8319940	evm.model.contig356.318	contig356	under spike specific	1RS_1
TraesAK58CH1B01G012200	1B		8464848	evm.model.contig356.312	contig356	root	1RS_1
TraesAK58CH1B01G012300	1B		8490369	evm.model.contig356.307	contig356		1RS_1
TraesAK58CH1B01G012477			8490369			not specific
TraesAK58CH1B01G012478			8520989			leaf
TraesAK58CH1B01G012440	1B		8523927	c78a5a6d-c4e8-45d1-8ad4-c083116475eb	contig356	Purinin	1RS_1
TraesAK58CH1B01G012479			8523927			grain specific
TraesAK58CH1B01G012480			8528296			na
TraesAK58CH1B01G012400	1B		8531860	evm.model.contig356.300	contig356	not specific	1RS_1
TraesAK58CH1B01G012401			8559994			root specific
TraesAK58CH1B01G012481			8645348			na
TraesAK58CH1B01G012482			8723696	Gamma secalin		grain/under spike specific (low)
TraesAK58CH1B01G012483			8728119	Gamma secalin		grain/under spike specific
TraesAK58CH1B01G012484			8733299	Gamma secalin		grain/under spike specific
TraesAK58CH1B01G012485			8738419	Gamma secalin		grain/under spike specific
TraesAK58CH1B01G012486			8743598	Gamma secalin		grain/under spike specific
TraesAK58CH1B01G012487			8771268	Gamma secalin		grain/under spike specific
TraesAK58CH1B01G012488			8776309	Gamma secalin		grain/under spike specific
TraesAK58CH1B01G012489			8781373	Gamma secalin		grain/under spike specific
TraesAK58CH1B01G012490b			8804865			not specific
TraesAK58CH1B01G012490a			8810035	Gamma secalin		grain specific
TraesAK58CH1B01G012491			8815285	Gamma secalin		grain specific
TraesAK58CH1B01G012492			8820504	Gamma secalin		grain specific
TraesAK58CH1B01G012493			8826563	Gamma secalin		grain specific
TraesAK58CH1B01G012494			8831889	Gamma secalin		grain specific
TraesAK58CH1B01G012495			8837210	Gamma secalin		grain specific
TraesAK58CH1B01G012496			8849783	Gamma secalin		grain specific
TraesAK58CH1B01G012497			8867024	Gamma secalin		grain specific
TraesAK58CH1B01G012498			8872003	Gamma secalin		grain specific
TraesAK58CH1B01G012499			8904808	Gamma secalin		grain specific
TraesAK58CH1B01G012500	1B		9109876	evm.model.contig356.256	contig356	na	1RS_1
TraesAK58CH1B01G012600	1B		9180308	evm.model.contig356.241	contig356		1RS_1
TraesAK58CH1B01G012700	1B		9212215	evm.model.contig356.240	contig356		1RS_1
TraesAK58CH1B01G012501			9212215			na
TraesAK58CH1B01G012830	1B		9235118	42e5ed7b-1337-4ef0-af1c-81edfafdaf0c	contig356		1RS_1
TraesAK58CH1B01G013712		TraesCS1B01G10400	9238268			grain-specific (gli)
TraesAK58CH1B01G013711		TraesCS1B01G10400	9246168			na
TraesAK58CH1B01G012800	1B		9294694	evm.model.contig356.238	contig356		1RS_1
TraesAK58CH1B01G012900	1B		9313212	evm.model.contig356.236	contig356		1RS_1
TraesAK58CH1B01G013708			9321422			na
TraesAK58CH1B01G013000	1B		9323486	evm.model.contig356.235	contig356		1RS_1
TraesAK58CH1B01G013707			9324926			na
TraesAK58CH1B01G013100	1B		9358095	evm.model.contig356.234	contig356		1RS_1
TraesAK58CH1B01G013706			9358471			leaf only
TraesAK58CH1B01G013705			9384768			leaf only
TraesAK58CH1B01G013200	1B		9385218	evm.model.contig356.233	contig356		1RS_1
TraesAK58CH1B01G013200.q	1B		9385326	49ed430d-1cd1-42aa-8d42-5540909be5b2	contig356		1RS_1
TraesAK58CH1B01G013300	1B		9414169	evm.model.contig356.232	contig356	na	1RS_1
TraesAK58CH1B01G013400	1B		9435902	evm.model.contig356.230	contig356		1RS_1
TraesAK58CH1B01G013703			9435935			na
TraesAK58CH1B01G013500	1B		9478801	evm.model.contig356.227	contig356		1RS_1
TraesAK58CH1B01G013501	1B		9478879	7746c61b-ab85-463b-ae81-1e41643f49c8	contig356		1RS_1
TraesAK58CH1B01G013701			9484214			na
TraesAK58CH1B01G013600	1B		9484644	evm.model.contig356.226	contig356		1RS_1
TraesAK58CH1B01G013600.1	1B		9484711	02cce1e4-b74c-4c91-87f9-7403993d5451	contig356		1RS_1
TraesAK58CH1B01G013700	1B		9551476	evm.model.contig356.223	contig356	na	1RS_1
TraesAK58CH1B01G013801	1B		9558541	cbc82f81-d03d-434e-8cba-82d27e273960	contig356	non-specific	1RS_1
TraesAK58CH1B01G013803			9558541			root only
TraesAK58CH1B01G013802			9623181			grain specific (gli)
TraesAK58CH1B01G013910	1B		9652431	947350ac-90c1-4ff1-9c80-dfe7eb4bb069	contig356	grain (low)	1RS_1
TraesAK58CH1B01G013900	1B		9655428	evm.model.contig356.218	contig356	non-specific	1RS_1
TraesAK58CH1B01G014000	1B		9748956	evm.model.contig356.216	contig356	non-specific	1RS_1
TraesAK58CH1B01G014100	1B		9937221	evm.model.contig356.213	contig356	non-specific	1RS_1
TraesAK58CH1B01G014200	1B		9944445	evm.model.contig356.212	contig356	non-specific	1RS_1
TraesAK58CH1B01G014300	1B		10066318	evm.model.contig356.210	contig356	non-specific	1RS_1
TraesAK58CH1B01G014400	1B		10071254	evm.model.contig356.209	contig356	na	1RS_1
TraesAK58CH1B01G014500	1B		10083072	evm.model.contig356.208	contig356	leaf only	1RS_1
TraesAK58CH1B01G014600	1B		10186146	evm.model.contig356.205	contig356	leaf only	1RS_1
TraesAK58CH1B01G014700	1B		10197447	evm.model.contig356.200	contig356	na	1RS_1
TraesAK58CH1B01G014800	1B		10228355	evm.model.contig356.196	contig356	leaf only	1RS_1
TraesAK58CH1B01G014890		TraesCS1B01G006900	10393944			non-specific (low)
TraesAK58CH1B01G014900	1B		10471138	evm.model.contig356.184	contig356	non-specific	1RS_1
TraesAK58CH1B01G015000	1B		10475308	evm.model.contig356.182	contig356	root (low)	1RS_1
TraesAK58CH1B01G015100	1B		10626815	evm.model.contig356.176	contig356	na	1RS_1
TraesAK58CH1B01G015200	1B		10859383	evm.model.contig356.170	contig356	non-specific	1RS_1
TraesAK58CH1B01G015310	1B		10859464	eb864480-c455-4b53-9f21-0d8dc753af99	contig356		1RS_1
TraesAK58CH1B01G015300	1B		10940964	evm.model.contig356.163	contig356	non-specific	1RS_1
TraesAK58CH1B01G015250			10940964			na
TraesAK58CH1B01G015260			11364293			grain only
TraesAK58CH1B01G015400	1B		11478016	evm.model.contig356.139	contig356	leaf only	1RS_1
TraesAK58CH1B01G015270			11478016			stem only (low)
TraesAK58CH1B01G015500	1B		11587089	evm.model.contig356.132	contig356	non-specific	1RS_1
TraesAK58CH1B01G015280			11587089			root
TraesAK58CH1B01G015600	1B		11814259	evm.model.contig356.122	contig356	non-specific	1RS_1
TraesAK58CH1B01G015290			11814259			spike only (low)
TraesAK58CH1B01G015700	1B		11847766	evm.model.contig356.121	contig356	root/leaf (low)	1RS_1
TraesAK58CH1B01G015800	1B		12221902	evm.model.contig356.90	contig356	na	1RS_1
TraesAK58CH1B01G015900	1B		12402413	evm.model.contig356.78	contig356	root only (low)	1RS_1
TraesAK58CH1B01G016000	1B		12422022	evm.model.contig356.74	contig356	grain only (low)	1RS_1
TraesAK58CH1B01G015917			12422022			spike only (low)
TraesAK58CH1B01G016100	1B		12442410	evm.model.contig356.72	contig356	grain/spike	1RS_1
TraesAK58CH1B01G015918			12442410			spike only (low)
TraesAK58CH1B01G015920			12556003			leaf only
TraesAK58CH1B01G015930		TraesCS1B01G119500	12573965			na
TraesAK58CH1B01G015940			12644710			na
TraesAK58CH1B01G016101			12649213			grain only (low)
TraesAK58CH1B01G016200	1B		12660752	evm.model.contig356.58	contig356	grain/spike	1RS_1
TraesAK58CH1B01G016310	1B		12912580	d3ff380c-9bbd-4fa9-933c-ada260bd6709	contig356	root only	1RS_1
TraesAK58CH1B01G015970			12912580			non-specific
TraesAK58CH1B01G015980			13004504			na
TraesAK58CH1B01G016410	1B		13096117	08d3f0c5-8862-4b13-9ce8-e120dcb385f0	contig356	na	1RS_1
TraesAK58CH1B01G015990			13096117			na
TraesAK58CH1B01G016400	1B		13109669	evm.model.contig356.33	contig356	root only (low)	1RS_1
TraesAK58CH1B01G016001			13177917			root only
TraesAK58CH1B01G016500	1B		13414592	evm.model.contig356.14	contig356	non-specific	1RS_1
TraesAK58CH1B01G016600	1B		13499290	evm.model.contig356.9	contig356	na	1RS_1
TraesAK58CH1B01G016700	1B		13514307	evm.model.contig356.8	contig356	root only (low)	1RS_1
TraesAK58CH1B01G016800	1B		13519773	evm.model.contig356.7	contig356	na	1RS_1
TraesAK58CH1B01G016900	1B		13771364	evm.model.contig356.4	contig356	na	1RS_1
TraesAK58CH1B01G017000	1B		13810236	evm.model.contig356.3	contig356	non-specific	1RS_1
TraesAK58CH1B01G017100	1B		13896198	evm.model.contig624.289	contig624	not specific	1RS_3
TraesAK58CH1B01G017200	1B		13959230	evm.model.contig624.288	contig624	not specific	1RS_3
TraesAK58CH1B01G017301			13968368			not specific
TraesAK58CH1B01G017302			13974151			grain specific
TraesAK58CH1B01G017303	1B		13977634			grain specific	1RS_3
TraesAK58CH1B01G017304			13984765			grain specific
TraesAK58CH1B01G017300	1B		13964877	evm.model.contig624.287	contig624	not specific	1RS_3
TraesAK58CH1B01G017400	1B		14111926	evm.model.contig624.273	contig624	not specific	1RS_3
TraesAK58CH1B01G017500	1B		14116802	evm.model.contig624.272	contig624	not specific	1RS_3
TraesAK58CH1B01G017600	1B		14170822	evm.model.contig624.270	contig624	not specific	1RS_3
TraesAK58CH1B01G017700	1B		14203700	evm.model.contig624.269.1	contig624	not specific	1RS_3
TraesAK58CH1B01G017701	1B		14207824	e987228a-42df-436f-b425-5f8f9a560d31	contig624	not specific	1RS_3
TraesAK58CH1B01G017800	1B		14211737	evm.model.contig624.266	contig624	na	1RS_3
TraesAK58CH1B01G017901	1B		14219359	a7ff9c7a-85ef-4a49-9134-990c08988093	contig624	root specific (low)	1RS_3
TraesAK58CH1B01G017900	1B		14219479	evm.model.contig624.265	contig624	not specific	1RS_3
TraesAK58CH1B01G018000	1B		14516937	evm.model.contig624.231	contig624	not specific	1RS_3
TraesAK58CH1B01G018100	1B		14522476	evm.model.contig624.230	contig624	root	1RS_3
TraesAK58CH1B01G018200	1B		14894845	evm.model.contig624.212	contig624	grain/spike (low)	1RS_3
TraesAK58CH1B01G018201	1B		14909840	445202f6-8f19-4d59-bd81-8fb7eb7ac7e5	contig624	na	1RS_3
TraesAK58CH1B01G018300	1B		14927139	evm.model.contig624.205	contig624	na	1RS_3
TraesAK58CH1B01G018301	1B		14935221	7fa45bb0-3b9f-4180-81bf-c50e72572d3d	contig624	grain (v low)	1RS_3
TraesAK58CH1B01G018302	1B		15008847	294ce1f4-13ff-4785-a9f8-2f171cd3262c	contig624	grain	1RS_3
TraesAK58CH1B01G018400	1B		15016478	evm.model.contig624.199	contig624	grain/low under spike	1RS_3
TraesAK58CH1B01G018500a	1B		15096591	evm.model.contig624.194	contig624	root specific	1RS_3
TraesAK58CH1B01G018500b			15114436			root/grain
TraesAK58CH1B01G018600	1B		15136400	evm.model.contig624.189	contig624	root/spike	1RS_3
TraesAK58CH1B01G018700.1	1B		15155356	c9299c4b-3603-4454-902f-75f24640fcbc	contig624		1RS_3
TraesAK58CH1B01G018700	1B		15155454	evm.model.contig624.187	contig624	root/leaf	1RS_3
TraesAK58CH1B01G018800	1B		15160999	evm.model.contig624.186	contig624	grain specific/spike	1RS_3
TraesAK58CH1B01G018801	1B		15177260	a6a14350-ff0a-4d33-ad25-135ef490f570	contig624	root	1RS_3
TraesAK58CH1B01G018900	1B		15185607	evm.model.contig624.183	contig624	not specific	1RS_3
TraesAK58CH1B01G019000a	1B		15221860	evm.model.contig624.179	contig624	not specific	1RS_3
TraesAK58CH1B01G019000b			15224314			not specific
TraesAK58CH1B01G019001	1B		15234826	evm.model.contig624.177	contig624	not specific	1RS_3
TraesAK58CH1B01G019100	1B		15244126		contig624	not specific	1RS_3
TraesAK58CH1B01G019101	1B		15254059		contig624	not specific	1RS_3
TraesAK58CH1B01G019102	1B		15264895		contig624	not specific	1RS_3
TraesAK58CH1B01G019103			15280170			not specific
TraesAK58CH1B01G019104			15286512			not specific
TraesAK58CH1B01G019200			15298648			not specific
TraesAK58CH1B01G019201			15316505			not specific
TraesAK58CH1B01G019202			15370085			not specific
TraesAK58CH1B01G019203			15385080			not specific
TraesAK58CH1B01G019204			15476025			not specific
TraesAK58CH1B01G019205			15488788			not specific
TraesAK58CH1B01G019206			15503481			not specific
TraesAK58CH1B01G019207	1B		15519901	evm.model.contig624.136	contig624	na	1RS_3
TraesAK58CH1B01G019300	1B		15529350	evm.model.contig624.133	contig624	not specific	1RS_3
TraesAK58CH1B01G019400	1B		15644513	evm.model.contig624.127	contig624	not specific	1RS_3
TraesAK58CH1B01G019401	1B		15644513	90ad1be6-f635-4a51-a6ad-613282c6d640	contig624	grain (v low)	1RS_3
TraesAK58CH1B01G019402			15657451			na
TraesAK58CH1B01G019403	1B		15869111		contig624	na	1RS_3
TraesAK58CH1B01G019404	1B		15871743	evm.model.contig624.113	contig624	grain/spike	1RS_3
TraesAK58CH1B01G019500	1B		16113324		contig624	leaf	1RS_3
TraesAK58CH1B01G019600			16144994	evm.model.contig624.98		not specific
TraesAK58CH1B01G019601			16242488			na
TraesAK58CH1B01G019700	1B		16317924		contig624	grain specific	1RS_3
TraesAK58CH1B01G019701	1B		16343966	evm.model.contig624.86	contig624	grain specific	1RS_3
TraesAK58CH1B01G019702			16353749			na
TraesAK58CH1B01G019703			16354932			grain/under spike
TraesAK58CH1B01G019704			16392514			grain specific
TraesAK58CH1B01G019800	1B		16461834	evm.model.contig624.77	contig624	na	1RS_3
TraesAK58CH1B01G019801	1B		16462569	c0d14fa2-4bf5-4a33-9f4b-4fca652ae19f	contig624	leaf/under spike	1RS_3
TraesAK58CH1B01G019900	1B		16503937	evm.model.contig624.73	contig624	not specific	1RS_3
TraesAK58CH1B01G019901			16524417			grain (v low)
TraesAK58CH1B01G020000	1B		16625266	evm.model.contig624.60	contig624	not specific	1RS_3
TraesAK58CH1B01G020001	1B		16632800	evm.model.contig624.58	contig624	na	1RS_3
TraesAK58CH1B01G020100	1B		16677664	evm.model.contig624.52	contig624	not specific	1RS_3
TraesAK58CH1B01G020200			16683016			not specific
TraesAK58CH1B01G020300	1B		16738547	evm.model.contig624.43	contig624	na	1RS_3
TraesAK58CH1B01G020400.1	1B		16753145	evm.model.contig624.39	contig624	not specific	1RS_3
TraesAK58CH1B01G020500	1B		16757045	evm.model.contig624.38	contig624	not specific	1RS_3
TraesAK58CH1B01G020501	1B		16778214	27c6264c-b856-48ae-b484-be6de51694af	contig624	not specific	1RS_3
TraesAK58CH1B01G020502			16785185	evm.model.contig624.36		not specific
TraesAK58CH1B01G020503			16860190			grain/spike (low)
TraesAK58CH1B01G020700	1B		16931149	evm.model.contig624.28	contig624	not specific	1RS_3
TraesAK58CH1B01G020800	1B		16970263	evm.model.contig624.27	contig624	leaf/under spike	1RS_3
TraesAK58CH1B01G020900	1B		17103762	evm.model.contig624.21	contig624	root specific	1RS_3
TraesAK58CH1B01G021000	1B		17116965	evm.model.contig624.20	contig624	na	1RS_3
TraesAK58CH1B01G021100	1B		17155625	evm.model.contig624.17	contig624	root specific	1RS_3
TraesAK58CH1B01G021200	1B		17192832	evm.model.contig624.15	contig624	root specific	1RS_3
TraesAK58CH1B01G021201	1B		17205438		contig624	root specific	1RS_3
TraesAK58CH1B01G021202	1B		17260920	evm.model.contig624.11	contig624	na	1RS_3
TraesAK58CH1B01G021203			17332052			grain specific (low)
TraesAK58CH1B01G021204			17335607			na
TraesAK58CH1B01G021205			17342762			grain specific (low)
TraesAK58CH1B01G021300			17359591			grain specific (low)
TraesAK58CH1B01G021301	1B		17365436	evm.model.contig624.4	contig624	na	1RS_3
TraesAK58CH1B01G021302	1B		17368581	evm.model.contig624.3	contig624	na	1RS_3
TraesAK58CH1B01G021303	1B		17380385	evm.model.contig624.1	contig624	na	1RS_3
TraesAK58CH1B01G021304			17394450			grain specific (low)
TraesAK58CH1B01G021305	1B		17406053		contig517	na	1RS_4
TraesAK58CH1B01G021306			17408223	evm.model.contig517.306		na
TraesAK58CH1B01G021307			17412260	evm.model.contig517.305		na
TraesAK58CH1B01G021308			17435149	evm.model.contig517.299		na
TraesAK58CH1B01G022000	1B		17561337	evm.model.contig517.290	contig517	not specific	1RS_4
TraesAK58CH1B01G022100	1B		17567300	evm.model.contig517.288	contig517	not specific	1RS_4
TraesAK58CH1B01G022200	1B		17571134	evm.model.contig517.287	contig517	not specific	1RS_4
TraesAK58CH1B01G022300	1B		17665979	evm.model.contig517.284	contig517	not specific	1RS_4
TraesAK58CH1B01G022400	1B		17673373	evm.model.contig517.283	contig517	not specific	1RS_4
TraesAK58CH1B01G022500	1B		17839951	evm.model.contig517.267	contig517	not specific	1RS_4
TraesAK58CH1B01G022501			17894151			leaf (low)
TraesAK58CH1B01G022502			17943199			not specific (low)
TraesAK58CH1B01G022503			18018499			not specific
TraesAK58CH1B01G022600	1B		18141993	evm.model.contig517.247	contig517	not specific	1RS_4
TraesAK58CH1B01G022601	1B		18177710	6c31021f-d5f5-432f-8986-738e69c40214	contig517	grain specific (73 aa)	1RS_4
TraesAK58CH1B01G022602	1B		18217045		contig517	grain specific (73 aa)	1RS_4
TraesAK58CH1B01G022603			18229721			grain specific (73 aa)
TraesAK58CH1B01G022604			18237082			grain specific (73 aa)
TraesAK58CH1B01G022605			18238842			grain specific (45 aa)
TraesAK58CH1B01G022606			18256645			grain specific (73 aa)
TraesAK58CH1B01G022607			18273997			grain specific (73 aa)
TraesAK58CH1B01G022608			18299597			grain specific (73 aa)
TraesAK58CH1B01G022608a			18364220			grain specific (73 aa) low
TraesAK58CH1B01G022608b			18371070			na
TraesAK58CH1B01G022608c			18378278			grain specific (73 aa) v low
TraesAK58CH1B01G022608d		Sc1Loc1731993	18433101			grain specific (45 aa)
TraesAK58CH1B01G022609			18457155	secalin		grain specific
TraesAK58CH1B01G022610			18470886	secalin		grain specific
TraesAK58CH1B01G022611			18480510			grain specific
TraesAK58CH1B01G022612			18489375	secalin		grain specific low
TraesAK58CH1B01G022613			18511443	secalin (gap in assembly)		grain specific
TraesAK58CH1B01G022614			18534049	secalin (gap in assembly)		grain specific
TraesAK58CH1B01G022615			18543744	secalin (gap in assembly)		grain specific
TraesAK58CH1B01G022616			18554016	secalin (?)		grain specific
TraesAK58CH1B01G022700	1B		18559894	evm.model.contig517.206	contig517		1RS_4
TraesAK58CH1B01G022701			18560716			spike
TraesAK58CH1B01G022703	1B		18569460	Omega secalin	contig517	grain specific	1RS_4
TraesAK58CH1B01G022704	1B		18579116	Omega secalin	contig517	grain specific	1RS_4
TraesAK58CH1B01G022705	1B		18597125	Omega secalin	contig517	grain specific	1RS_4
TraesAK58CH1B01G022706	1B		18614170	Omega secalin (38 aa)	contig517	grain specific	1RS_4
TraesAK58CH1B01G022707	1B		18623902	Omega secalin	contig517	grain specific	1RS_4
TraesAK58CH1B01G022708a	1B		18641661	Omega secalin	contig517	grain specific	1RS_4
TraesAK58CH1B01G022708b		ID not assigned	18652140			grain/under spike
TraesAK58CH1B01G022708c		TraesAK58CH1BG0secalin	18660526	Omega secalin (gap in assembly		grain/under spike
TraesAK58CH1B01G022709	1B		18670456	Omega secalin	contig517	grain/under spike	1RS_4
TraesAK58CH1B01G022710	1B		18679218	Omega secalin (16 aa)	contig517	grain specific	1RS_4
TraesAK58CH1B01G022711	1B		18688069		contig517	grain specific	1RS_4
TraesAK58CH1B01G022712	1B		18694886	evm.model.contig517.185	contig517		1RS_4
TraesAK58CH1B01G022713			18720327			grain/under spike
TraesAK58CH1B01G022714	1B		18724823	evm.model.contig517.178_evm.model.contig517.180_evm.model.contig517.181	contig517	not specific	1RS_4
TraesAK58CH1B01G022715	1B		18731243		contig517	not specific	1RS_4
TraesAK58CH1B01G022716	1B		18736276		contig517	not specific	1RS_4
TraesAK58CH1B01G022717	1B		18751471		contig517	not specific	1RS_4
TraesAK58CH1B01G023000	1B		18796262	evm.model.contig517.175	contig517	not specific	1RS_4
TraesAK58CH1B01G023100	1B		18810024	evm.model.contig517.173	contig517	not specific	1RS_4
TraesAK58CH1B01G022720			18824434			not specific
TraesAK58CH1B01G022721			18833457	(42 aa)		na
TraesAK58CH1B01G022722			18931616			grain specific
TraesAK58CH1B01G022723			18945226			not specific
TraesAK58CH1B01G022724			19087697			not specific (low)
ID not assigned	1B		19275445	evm.model.contig517.149	contig517	na	1RS_4
TraesAK58CH1B01G022725			19420065			not specific
TraesAK58CH1B01G022726			19423548			not specific
TraesAK58CH1B01G022727			19668669	evm.model.contig517.149a		na
TraesAK58CH1B01G022728	1B	Sc1Loc006900760.1	19756330		contig517	na	1RS_4
TraesAK58CH1B01G022729	1B	Sc1Loc006900760.2	19796367		contig517	na	1RS_4
TraesAK58CH1B01G022730	1B		20372683	evm.model.contig517.93	contig517	na	1RS_4
TraesAK58CH1B01G023400	1B		20662545	evm.model.contig517.71	contig517	not specific	1RS_4
ID not assigned			20799500			root/young spike
ID not assigned		TraesAK58CH1Bat20835329	20835371			na
TraesAK58CH1B01G023500	1B		20900044	evm.model.contig517.59	contig517	root specific	1RS_4
TraesAK58CH1B01G022732			20913459			not specific
TraesAK58CH1B01G023600	1B		20965424	evm.model.contig517.56	contig517	na	1RS_4
TraesAK58CH1B01G023700	1B		21115653	evm.model.contig517.52	contig517	na	1RS_4
TraesAK58CH1B01G023800	1B		21125701	evm.model.contig517.50	contig517	not specific	1RS_4
TraesAK58CH1B01G023900	1B		21151267	evm.model.contig517.48	contig517	not specific	1RS_4
TraesAK58CH1B01G024000	1B		21437942	evm.model.contig517.38	contig517	root	1RS_4
TraesAK58CH1B01G024100	1B	TraesAK58CH1B01G022736	21531461	evm.model.contig517.34	contig517	not specific	1RS_4
TraesAK58CH1B01G024200	1B		21677135	evm.model.contig517.31	contig517	not specific	1RS_4
TraesAK58CH1B01G024300	1B		21949406	evm.model.contig517.14	contig517	root	1RS_4
TraesAK58CH1B01G024400	1B		21983125	evm.model.contig517.9	contig517	na	1RS_4
TraesAK58CH1B01G024500	1B		22014540	evm.model.contig517.6	contig517	root specific	1RS_4
